# Compartmentalized Cell Envelope Biosynthesis in *Mycobacterium tuberculosis*

**DOI:** 10.1101/2022.01.07.475471

**Authors:** Julia Puffal, Ian L. Sparks, James R. Brenner, Xuni Li, John D. Leszyk, Jennifer M. Hayashi, Scott A. Shaffer, Yasu S. Morita

## Abstract

The intracellular membrane domain (IMD) is a metabolically active and laterally discrete membrane domain initially discovered in *Mycobacterium smegmatis*. The IMD correlates both temporally and spatially with the polar cell envelope elongation in *M. smegmatis*. Whether or not a similar membrane domain exists in pathogenic species remains unknown. Here we show that the IMD is a conserved membrane structure found in *Mycobacterium tuberculosis*. We used two independent approaches, density gradient fractionation of membrane domains and visualization of IMD-associated proteins through fluorescence microscopy, to determine the characteristics of the plasma membrane compartmentalization in *M. tuberculosis*. Proteomic analysis revealed that the IMD is enriched in metabolic enzymes that are involved in the synthesis of conserved cell envelope components such as peptidoglycan, arabinogalactan, and phosphatidylinositol mannosides. Using a fluorescent protein fusion of IMD-associated proteins, we demonstrated that this domain is concentrated in the polar region of the rod-shaped cells, where active cell envelope biosynthesis is taking place. Proteomic analysis further revealed the enrichment of enzymes involved in synthesis of phthiocerol dimycocerosates and phenolic glycolipids in the IMD. We validated the IMD association of two enzymes, α1,3-fucosyltransferase and fucosyl 4- *O*-methyltransferase, which are involved in the final maturation steps of phenolic glycolipid biosynthesis. Taken together, these data indicate that functional compartmentalization of membrane is an evolutionarily conserved feature found in both *M. tuberculosis* and *M. smegmatis*, and *M. tuberculosis* utilizes this membrane location for the synthesis of its surface-exposed lipid virulence factors.

**IMPORTANCE:** *M. tuberculosis* remains an important public health threat, with more than one million deaths every year. The pathogen’s ability to survive in the human host for decades highlights the importance of understanding how this bacterium regulates and coordinates its metabolism, cell envelope elongation, and growth. The IMD is a membrane structure that associates with the subpolar growth zone of actively growing mycobacteria, but its existence is only known in a non-pathogenic model, *M. smegmatis*. Here, we demonstrated the presence of the IMD in *M. tuberculosis*, making the IMD an evolutionarily conserved plasma membrane compartment in mycobacteria. Furthermore, our study revealed that the IMD is the factory for synthesizing phenolic glycolipids, virulence factors produced by slow-growing pathogenic species.
