## Supplementary material for "Compartmentalized Cell Envelope Biosynthesis in *Mycobacterium tuberculosis*": Dataset S1

### Sheet: PM-CW
Identifier	PM-CW #	Identified Proteins	Accession Number	Molecular Weight	Mann-Whitney Test (p-value) Benjamini-Hochberg (p < 0.01865)	Logâ‚‚ Fold Change by Category (Reference / Treatment 1)
315	1	Rv0072_Rv0072	Rv0072_Rv0072	36 kDa	0.033	-1.62
253	2	Rv0173_lprK	Rv0173_lprK	42 kDa	0.036	-3.21
305	3	Rv0174_mce1F	Rv0174_mce1F	54 kDa	0.021	-4.26
475	4	Rv0178_Rv0178	Rv0178_Rv0178	26 kDa	0.005	-1.9
78	5	Rv0206c_mmpL3	Rv0206c_mmpL3	101 kDa	0.0007	-2.47
119	6	Rv0227c_Rv0227c	Rv0227c_Rv0227c	46 kDa	0.0023	-3.83
254	7	Rv0237_lpqI	Rv0237_lpqI	40 kDa	0.00068	-3.23
185	8	Rv0247c_Rv0247c	Rv0247c_Rv0247c	29 kDa	0.00073	-3.27
23	9	Rv0248c_Rv0248c	Rv0248c_Rv0248c	71 kDa	0.0005	-1.66
724	10	Rv0249c_Rv0249c	Rv0249c_Rv0249c	31 kDa	0.033	-1.97
158	11	Rv0283_eccB3	Rv0283_eccB3	56 kDa	0.019	-2.53
16	12	Rv0284_eccC3	Rv0284_eccC3	145 kDa	< 0.0001	-2.45
148	13	Rv0383c_Rv0383c	Rv0383c_Rv0383c	32 kDa	0.0027	-1.72
197	14	Rv0410c_pknG	Rv0410c_pknG	82 kDa	0.041	-1.89
391	15	Rv0412c_Rv0412c	Rv0412c_Rv0412c	47 kDa	0.042	-2.31
144	16	Rv0418_lpqL	Rv0418_lpqL	52 kDa	0.00071	-1.97
156	17	Rv0432_sodC	Rv0432_sodC	24 kDa	0.00086	-2.08
258	18	Rv0479c_Rv0479c	Rv0479c_Rv0479c	37 kDa	0.018	-2.37
377	19	Rv0497_Rv0497	Rv0497_Rv0497	33 kDa	0.0058	-6.01
436	20	Rv0583c_lpqN	Rv0583c_lpqN	24 kDa	0.0015	-3.26
83	21	Rv0931c_pknD	Rv0931c_pknD	70 kDa	0.0014	-2.18
25	22	Rv0934_pstS1	Rv0934_pstS1	38 kDa	0.00028	-3.15
337	23	Rv0983_pepD	Rv0983_pepD	46 kDa	0.019	-3.02
845	24	Rv1097c_Rv1097c	Rv1097c_Rv1097c	30 kDa	0.025	-2.27
141	25	Rv1223_htrA	Rv1223_htrA	54 kDa	0.023	-1.86
306	26	Rv1270c_lprA	Rv1270c_lprA	25 kDa	0.0061	-1.98
63	27	Rv1307_atpH	Rv1307_atpH	49 kDa	0.014	-1.69
341	28	Rv1368_lprF	Rv1368_lprF	27 kDa	0.019	-2.17
905	29	Rv1387_PPE20	Rv1387_PPE20	55 kDa	0.027	-1.27
202	30	Rv1479_moxR1	Rv1479_moxR1	41 kDa	< 0.0001	-2.09
242	31	Rv1614_lgt	Rv1614_lgt	50 kDa	0.0017	-1.9
204	32	Rv1782_eccB5	Rv1782_eccB5	54 kDa	0.0012	-2.98
32	33	Rv1783_eccC5	Rv1783_eccC5	153 kDa	0.00024	-1.63
352	34	Rv1795_eccD5	Rv1795_eccD5	53 kDa	0.013	-2.96
229	35	Rv2068c_blaC	Rv2068c_blaC	33 kDa	0.0011	-1.61
79	36	Rv2195_qcrA	Rv2195_qcrA	47 kDa	0.01	-1.51
190	37	Rv2196_qcrB	Rv2196_qcrB	61 kDa	0.032	-2.55
262	38	Rv2200c_ctaC	Rv2200c_ctaC	40 kDa	0.03	-1.73
206	39	Rv2224c_caeA	Rv2224c_caeA	56 kDa	0.0016	-2.78
307	40	Rv2289_cdh	Rv2289_cdh	29 kDa	0.00069	-2.49
302	41	Rv2326c_Rv2326c	Rv2326c_Rv2326c	73 kDa	0.04	-2.73
230	42	Rv2394_ggtB	Rv2394_ggtB	67 kDa	0.0033	-2.28
239	43	Rv2563_Rv2563	Rv2563_Rv2563	36 kDa	0.0041	-2.78
324	44	Rv2582_ppiB	Rv2582_ppiB	32 kDa	0.038	-2.71
462	45	Rv2588c_yajC	Rv2588c_yajC	13 kDa	0.037	-2.11
65	46	Rv2721c_Rv2721c	Rv2721c_Rv2721c	72 kDa	0.00029	-2.25
451	47	Rv2869c_rip	Rv2869c_rip	43 kDa	0.038	-2.26
256	48	Rv2945c_lppX	Rv2945c_lppX	24 kDa	< 0.0001	-2.56
244	49	Rv2969c_Rv2969c	Rv2969c_Rv2969c	27 kDa	0.0019	-2.67
209	50	Rv3006_lppZ	Rv3006_lppZ	39 kDa	0.0091	-2.61
251	51	Rv3044_fecB	Rv3044_fecB	37 kDa	0.0013	-2.38
720	52	Rv3143_Rv3143	Rv3143_Rv3143	14 kDa	0.037	-1.76
196	53	Rv3150_nuoF	Rv3150_nuoF	48 kDa	0.0021	-2.19
72	54	Rv3151_nuoG	Rv3151_nuoG	85 kDa	0.00082	-1.64
66	55	Rv3193c_Rv3193c	Rv3193c_Rv3193c	107 kDa	0.00024	-1.55
162	56	Rv3273_Rv3273	Rv3273_Rv3273	81 kDa	0.00094	-2.11
193	57	Rv3584_lpqE	Rv3584_lpqE	19 kDa	0.0012	-2.8
389	58	Rv3623_lpqG	Rv3623_lpqG	25 kDa	0.025	-3.09
248	59	Rv3627c_Rv3627c	Rv3627c_Rv3627c	47 kDa	0.0095	-1.94
464	60	Rv3671c_Rv3671c	Rv3671c_Rv3671c	41 kDa	0.0042	-2.82
125	61	Rv3682_ponA2	Rv3682_ponA2	85 kDa	0.0089	-1.99
722	62	Rv3695_Rv3695	Rv3695_Rv3695	33 kDa	0.037	-2.38
106	63	Rv3910_Rv3910	Rv3910_Rv3910	124 kDa	0.0022	-2.34
519	64	Rv3921c_Rv3921c	Rv3921c_Rv3921c	41 kDa	0.045	-1.48

### Sheet: IMD
Indentifier	IMD #	Rv	Identified Proteins	Accession Number	Molecular Weight	Mann-Whitney Test (p-value) Benjamini-Hochberg (p < 0.01865)	Logâ‚‚ Fold Change by Category (Reference / Treatment 1)	MSMEG_ Ortholog	MSMEG_ Proteome
42	1	0006	Rv0006_gyrA	Rv0006_gyrA	92 kDa	< 0.0001	4.14	6	n/f
171	2	0054	Rv0054_ssb	Rv0054_ssb	17 kDa	0.0012	4.06	6896	n/f
41	3	0056	Rv0056_rplI	Rv0056_rplI	16 kDa	0.00026	8.43	6894	n/f
231	4	0088	Rv0088_Rv0088	Rv0088_Rv0088	25 kDa	0.0015	2.74	-	n/a
188	5	0107c	Rv0107c_ctpI	Rv0107c_ctpI	170 kDa	0.0095	1.71	-	n/a
474	6	0133	Rv0133_Rv0133	Rv0133_Rv0133	23 kDa	0.017	2.31	4563	Ref. IMD
304	7	0134	Rv0134_ephF	Rv0134_ephF	34 kDa	0.00098	2.88	-	n/a
114	8	0136	Rv0136_cyp138	Rv0136_cyp138	49 kDa	< 0.0001	3.13	6478	IMD
316	9	0139	Rv0139_Rv0139	Rv0139_Rv0139	37 kDa	< 0.0001	1.43	6474	IMD
36	10	0147	Rv0147_Rv0147	Rv0147_Rv0147	55 kDa	< 0.0001	1.9	-	n/a
660	11	0211	Rv0211_pckA	Rv0211_pckA	67 kDa	0.0085	1.69	255	n/f
395	12	0217c	Rv0217c_lipW	Rv0217c_lipW	32 kDa	0.0019	3.05	280	Ref. IMD
557	13	0220	Rv0220_lipC	Rv0220_lipC	44 kDa	0.0022	1.7	289	n/f
107	14	0221	Rv0221_Rv0221	Rv0221_Rv0221	52 kDa	< 0.0001	2.27	290	IMD
299	15	0231	Rv0231_fadE4	Rv0231_fadE4	63 kDa	< 0.0001	2.8	-	n/a
20	16	0242c	Rv0242c_fabG4	Rv0242c_fabG4	47 kDa	< 0.0001	3.63	372	Unref. IMD
53	17	0243	Rv0243_fadA2	Rv0243_fadA2	46 kDa	< 0.0001	4.83	373	n/f
390	18	0244c	Rv0244c_fadE5	Rv0244c_fadE5	66 kDa	0.008	2.82	406	n/f
260	19	0293c	Rv0293c_Rv0293c	Rv0293c_Rv0293c	44 kDa	0.0018	2.42	625	Ref. IMD
194	20	0343	Rv0343_iniC	Rv0343_iniC	53 kDa	0.00013	2.46	698	n/f
261	21	0363c	Rv0363c_fba	Rv0363c_fba	37 kDa	0.0012	3.36	752	n/f
157	22	0437c	Rv0437c_psd	Rv0437c_psd	24 kDa	0.0021	1.67	861	IMD
222	23	0439c	Rv0439c_Rv0439c	Rv0439c_Rv0439c	34 kDa	< 0.0001	2.96	-	n/a
257	24	0462	Rv0462_lpdC	Rv0462_lpdC	49 kDa	< 0.0001	1.84	903	PM-CW
136	25	0464c	Rv0464c_Rv0464c	Rv0464c_Rv0464c	21 kDa	< 0.0001	1.73	905	IMD
149	26	0467	Rv0467_icl1	Rv0467_icl1	47 kDa	< 0.0001	2.23	911	n/f
387	27	0475	Rv0475_hbhA	Rv0475_hbhA	22 kDa	0.0017	2.59	919	n/f
198	28	0492c	Rv0492c_Rv0492c	Rv0492c_Rv0492c	66 kDa	0.021	2.47	5967	IMD
182	29	0505c	Rv0505c_serB1	Rv0505c_serB1	40 kDa	0.019	2.54	949	IMD
147	30	0525	Rv0525_Rv0525	Rv0525_Rv0525	22 kDa	< 0.0001	2.45	970	IMD
269	31	0558	Rv0558_menH	Rv0558_menH	25 kDa	0.0015	2.32	1115	IMD
333	32	0561c	Rv0561c_Rv0561c	Rv0561c_Rv0561c	44 kDa	0.0013	2.31	1132	Ref. IMD
189	33	0565c	Rv0565c_Rv0565c	Rv0565c_Rv0565c	55 kDa	< 0.0001	2.16	2038	IMD
145	34	0580c	Rv0580c_Rv0580c	Rv0580c_Rv0580c	18 kDa	< 0.0001	2.14	-	n/a
1127	35	0632c	Rv0632c_echA3	Rv0632c_echA3	24 kDa	0.05	1.45	1331	n/f
1	36	0641	Rv0641_rplA	Rv0641_rplA	25 kDa	< 0.0001	7.57	1347	n/f
226	37	0646c	Rv0646c_lipG	Rv0646c_lipG	33 kDa	0.0019	1.74	1352	IMD
128	38	0647c	Rv0647c_Rv0647c	Rv0647c_Rv0647c	55 kDa	0.0001	4.09	1353	Ref. IMD
40	39	0667	Rv0667_rpoB	Rv0667_rpoB	129 kDa	< 0.0001	2.54	1367	n/f
5	40	0668	Rv0668_rpoC	Rv0668_rpoC	147 kDa	< 0.0001	3.09	1368	Unref. IMD
84	41	0669c	Rv0669c_Rv0669c	Rv0669c_Rv0669c	69 kDa	< 0.0001	2.06	-	n/a
310	42	0672	Rv0672_fadE8	Rv0672_fadE8	59 kDa	0.00098	2.11	1387	n/f
111	43	0683	Rv0683_rpsG	Rv0683_rpsG	18 kDa	0.0023	5.4	1399	n/f
85	44	0685	Rv0685_tuf	Rv0685_tuf	44 kDa	< 0.0001	1.06	1401	PM-CW
115	45	0694	Rv0694_lldD1	Rv0694_lldD1	42 kDa	0.00064	1.53	1424	IMD
382	46	0696	Rv0696_Rv0696	Rv0696_Rv0696	51 kDa	0.021	1.86	1426	IMD
8	47	0701	Rv0701_rplC	Rv0701_rplC	23 kDa	0.0077	4.15	1436	n/f
30	48	0702	Rv0702_rplD	Rv0702_rplD	24 kDa	0.00018	4.9	1437	n/f
246	49	0703	Rv0703_rplW	Rv0703_rplW	11 kDa	0.025	6.41	1438	n/f
28	50	0706	Rv0706_rplV	Rv0706_rplV	20 kDa	0.009	3.11	1036	n/f
76	51	0707	Rv0707_rpsC	Rv0707_rpsC	30 kDa	0.00012	3.89	1442	n/f
94	52	0708	Rv0708_rplP	Rv0708_rplP	16 kDa	0.009	5.84	1443	n/f
183	53	0714	Rv0714_rplN	Rv0714_rplN	13 kDa	0.0003	6.64	1465	n/f
19	54	0716	Rv0716_rplE	Rv0716_rplE	21 kDa	< 0.0001	4.79	1467	n/f
34	55	0718	Rv0718_rpsH	Rv0718_rpsH	14 kDa	0.004	4.84	1469	n/f
46	56	0719	Rv0719_rplF	Rv0719_rplF	19 kDa	0.00059	6.78	1470	n/f
223	57	0721	Rv0721_rpsE	Rv0721_rpsE	23 kDa	< 0.0001	5.05	1472	n/f
35	58	0723	Rv0723_rplO	Rv0723_rplO	16 kDa	0.0043	5.08	1474	n/f
102	59	0724	Rv0724_sppA	Rv0724_sppA	66 kDa	< 0.0001	2.91	1476	IMD
530	60	0753c	Rv0753c_mmsA	Rv0753c_mmsA	54 kDa	0.023	2.77	1498	n/f
396	61	0799c	Rv0799c_Rv0799c	Rv0799c_Rv0799c	36 kDa	0.0012	2.12	5829	Unref. IMD
397	62	0800	Rv0800_pepC	Rv0800_pepC	46 kDa	0.037	3.25	5828	Unref. IMD
543	63	0824c	Rv0824c_desA1	Rv0824c_desA1	39 kDa	0.027	1.57	5773	n/f
118	64	0859	Rv0859_fadA	Rv0859_fadA	42 kDa	< 0.0001	3.47	5721	n/f
38	65	0860	Rv0860_fadB	Rv0860_fadB	76 kDa	< 0.0001	3.45	5720	PM-CW
270	66	Rv0871_cspB	Rv0871_cspB	Rv0871_cspB	15 kDa	0.0056	5.05	5696	n/f
54	67	Rv0873_fadE10	Rv0873_fadE10	Rv0873_fadE10	71 kDa	< 0.0001	3.45	-	n/a
1015	68	Rv0884c_serC	Rv0884c_serC	Rv0884c_serC	40 kDa	0.014	2.4	5684	n/f
614	69	Rv0892_Rv0892	Rv0892_Rv0892	Rv0892_Rv0892	55 kDa	0.023	2.78	-	n/a
166	70	Rv0896_gltA2	Rv0896_gltA2	Rv0896_gltA2	48 kDa	< 0.0001	4.02	5672	PM-CW
139	71	Rv0906_Rv0906	Rv0906_Rv0906	Rv0906_Rv0906	41 kDa	< 0.0001	2.69	5638	IMD
288	72	Rv0968_Rv0968	Rv0968_Rv0968	Rv0968_Rv0968	10 kDa	< 0.0001	2.57	6059	IMD
86	73	Rv0969_ctpV	Rv0969_ctpV	Rv0969_ctpV	80 kDa	< 0.0001	2.45	5014	PM-CW
420	74	Rv0979A_rpmF	Rv0979A_rpmF	Rv0979A_rpmF	7 kDa	0.042	3.67	5489	Ref. IMD
351	75	Rv1017c_prsA	Rv1017c_prsA	Rv1017c_prsA	35 kDa	0.011	3.98	5427	n/f
130	76	Rv1023_eno	Rv1023_eno	Rv1023_eno	45 kDa	< 0.0001	3.32	5415	n/f
480	77	Rv1050_Rv1050	Rv1050_Rv1050	Rv1050_Rv1050	32 kDa	0.019	2.87	-	n/a
338	78	Rv1060_Rv1060	Rv1060_Rv1060	Rv1060_Rv1060	17 kDa	< 0.0001	3.69	-	n/a
494	79	Rv1074c_fadA3	Rv1074c_fadA3	Rv1074c_fadA3	43 kDa	0.00075	1.56	5273
284	80	Rv1077_cbs	Rv1077_cbs	Rv1077_cbs	49 kDa	0.0066	1.58	5270	n/f
781	81	Rv1086_Rv1086	Rv1086_Rv1086	Rv1086_Rv1086	29 kDa	0.02	2.54	5256	Ref. IMD
544	82	Rv1093_glyA1	Rv1093_glyA1	Rv1093_glyA1	45 kDa	0.022	2.09	-	n/a
570	83	Rv1094_desA2	Rv1094_desA2	Rv1094_desA2	31 kDa	0.00079	2.55	5248	n/f
201	84	Rv1106c_Rv1106c	Rv1106c_Rv1106c	Rv1106c_Rv1106c	41 kDa	0.0022	3.23	5228	IMD
291	85	Rv1118c_Rv1118c	Rv1118c_Rv1118c	Rv1118c_Rv1118c	32 kDa	0.0013	2.72	5213	Ref. IMD
208	86	Rv1124_ephC	Rv1124_ephC	Rv1124_ephC	35 kDa	0.00029	1.88	1998	IMD
112	87	Rv1133c_metE	Rv1133c_metE	Rv1133c_metE	82 kDa	0.00036	2.56	6638	n/f
598	88	Rv1153c_omt	Rv1153c_omt	Rv1153c_omt	31 kDa	0.042	2	5173	Ref. IMD
108	89	Rv1175c_fadH	Rv1175c_fadH	Rv1175c_fadH	73 kDa	< 0.0001	2.34	5124	Ref. IMD
559	90	Rv1180_pks3	Rv1180_pks3	Rv1180_pks3	51 kDa	0.032	2.96	-	n/a
47	91	Rv1181_pks4	Rv1181_pks4	Rv1181_pks4	168 kDa	< 0.0001	3.24	-	n/a
437	92	Rv1191_Rv1191	Rv1191_Rv1191	Rv1191_Rv1191	33 kDa	0.0034	1.16	3508	n/f
96	93	Rv1192_Rv1192	Rv1192_Rv1192	Rv1192_Rv1192	30 kDa	< 0.0001	2.33	-	n/a
283	94	Rv1194c_Rv1194c	Rv1194c_Rv1194c	Rv1194c_Rv1194c	46 kDa	0.02	3.23	-	n/a
264.1	95	Rv1196_PPE18	Rv1196_PPE18	Rv1196_PPE18	39 kDa	0.037	1.68	-	n/a
67	96	Rv1206_fadD6	Rv1206_fadD6	Rv1206_fadD6	64 kDa	< 0.0001	1.6	5086	IMD
178	97	Rv1245c_Rv1245c	Rv1245c_Rv1245c	Rv1245c_Rv1245c	29 kDa	< 0.0001	2.88	5053	PM-CW
31	98	Rv1248c_Rv1248c	Rv1248c_Rv1248c	Rv1248c_Rv1248c	136 kDa	< 0.0001	3.62	5049	Unref. IMD
663	99	Rv1249c_Rv1249c	Rv1249c_Rv1249c	Rv1249c_Rv1249c	28 kDa	0.04	3.31	5048	IMD
311	100	Rv1261c_Rv1261c	Rv1261c_Rv1261c	Rv1261c_Rv1261c	17 kDa	0.0074	1.43	5030	IMD
142	101	Rv1263_amiB2	Rv1263_amiB2	Rv1263_amiB2	49 kDa	0.0056	1.66	-	n/a
238	102	Rv1265_Rv1265	Rv1265_Rv1265	Rv1265_Rv1265	25 kDa	< 0.0001	2.38	5010	n/f
227	103	Rv1279_Rv1279	Rv1279_Rv1279	Rv1279_Rv1279	57 kDa	0.0026	2.16	-	n/a
241	104	Rv1297_rho	Rv1297_rho	Rv1297_rho	65 kDa	0.00087	2.22	4954	Unref. IMD
345	105	Rv1323_fadA4	Rv1323_fadA4	Rv1323_fadA4	40 kDa	0.008	2.73	4920	n/f
168	106	Rv1327c_glgE	Rv1327c_glgE	Rv1327c_glgE	79 kDa	0.0065	2.88	4916	n/f
417	107	Rv1388_mihF	Rv1388_mihF	Rv1388_mihF	21 kDa	0.0032	2.48	-	n/a
301	108	Rv1392_metK	Rv1392_metK	Rv1392_metK	43 kDa	0.0051	3.13	3055	PM-CW
346	109	Rv1393c_Rv1393c	Rv1393c_Rv1393c	Rv1393c_Rv1393c	55 kDa	0.0018	2.44	-	n/a
172	110	Rv1426c_lipO	Rv1426c_lipO	Rv1426c_lipO	46 kDa	0.00062	1.66	302	IMD
829	111	Rv1428c_Rv1428c	Rv1428c_Rv1428c	Rv1428c_Rv1428c	30 kDa	0.037	1.82	305	n/f
506	112	Rv1436_gap	Rv1436_gap	Rv1436_gap	36 kDa	0.009	3.69	3084	n/f
771	113	Rv1439c_Rv1439c	Rv1439c_Rv1439c	Rv1439c_Rv1439c	16 kDa	0.01	2.81	-	n/a
249	114	Rv1443c_Rv1443c	Rv1443c_Rv1443c	Rv1443c_Rv1443c	18 kDa	0.0014	1.55	-	n/a
109	115	Rv1449c_tkt	Rv1449c_tkt	Rv1449c_tkt	76 kDa	< 0.0001	1.93	-	n/a
265	116	Rv1475c_acn	Rv1475c_acn	Rv1475c_acn	102 kDa	0.00043	2.12	3143	PM-CW
948	117	Rv1483_fabG1	Rv1483_fabG1	Rv1483_fabG1	26 kDa	0.04	2.03	3150	Unref. IMD
438	118	Rv1511_gmdA	Rv1511_gmdA	Rv1511_gmdA	38 kDa	0.0058	3.64	-	n/a
181	119	Rv1513_Rv1513	Rv1513_Rv1513	Rv1513_Rv1513	27 kDa	< 0.0001	4.01	-	n/a
525	120	Rv1523_Rv1523	Rv1523_Rv1523	Rv1523_Rv1523	38 kDa	0.0067	1.51	-	n/a
693	121	Rv1524_Rv1524	Rv1524_Rv1524	Rv1524_Rv1524	44 kDa	0.046	2.08	385	IMD
68	122	Rv1527c_pks5	Rv1527c_pks5	Rv1527c_pks5	224 kDa	0.02	3.25	4727	n/f
729	123	Rv1535_Rv1535	Rv1535_Rv1535	Rv1535_Rv1535	8 kDa	0.032	1.17	-	n/a
131	124	Rv1543_Rv1543	Rv1543_Rv1543	Rv1543_Rv1543	37 kDa	0.00023	1.91	-	n/a
170	125	Rv1544_Rv1544	Rv1544_Rv1544	Rv1544_Rv1544	28 kDa	< 0.0001	2.53	-	n/a
101	126	Rv1630_rpsA	Rv1630_rpsA	Rv1630_rpsA	53 kDa	< 0.0001	4.29	3833	n/f
273	127	Rv1638_uvrA	Rv1638_uvrA	Rv1638_uvrA	106 kDa	0.00058	2	3808	Unref. IMD
590	128	Rv1647_Rv1647	Rv1647_Rv1647	Rv1647_Rv1647	34 kDa	0.013	3.1	3780	IMD
1113	129	Rv1652_argC	Rv1652_argC	Rv1652_argC	36 kDa	0.034	2.25	3776
460	130	Rv1666c_cyp139	Rv1666c_cyp139	Rv1666c_cyp139	48 kDa	0.0023	2.07	-	n/a
1089	131	Rv1676_Rv1676	Rv1676_Rv1676	Rv1676_Rv1676	26 kDa	0.011	1.55	2582	Ref. IMD
132	132	Rv1683_Rv1683	Rv1683_Rv1683	Rv1683_Rv1683	107 kDa	0.0015	2.08	3767	PM-CW
362	133	Rv1703c_Rv1703c	Rv1703c_Rv1703c	Rv1703c_Rv1703c	22 kDa	0.0064	3.95	-	n/a
44	134	Rv1731_gabD2	Rv1731_gabD2	Rv1731_gabD2	55 kDa	< 0.0001	2.27	5912	IMD
71	135	Rv1751_Rv1751	Rv1751_Rv1751	Rv1751_Rv1751	50 kDa	0.00015	2.68	4962	IMD
414	136	Rv1762c_Rv1762c	Rv1762c_Rv1762c	Rv1762c_Rv1762c	29 kDa	0.001	1.69	-	n/a
285	137	Rv1769_Rv1769	Rv1769_Rv1769	Rv1769_Rv1769	45 kDa	0.004	2.08	-	n/a
74	138	Rv1770_Rv1770	Rv1770_Rv1770	Rv1770_Rv1770	46 kDa	0.0014	2.33	-	n/a
33	139	Rv1771_Rv1771	Rv1771_Rv1771	Rv1771_Rv1771	48 kDa	< 0.0001	2.74	-	n/a
502	140	Rv1779c_Rv1779c	Rv1779c_Rv1779c	Rv1779c_Rv1779c	64 kDa	0.0071	1.77	-	n/a
401	141	Rv1832_gcvB	Rv1832_gcvB	Rv1832_gcvB	99 kDa	0.037	2.3	3642	PM-CW
228	142	Rv1833c_Rv1833c	Rv1833c_Rv1833c	Rv1833c_Rv1833c	32 kDa	0.0003	2.24	-	n/a
838	143	Rv1835c_Rv1835c	Rv1835c_Rv1835c	Rv1835c_Rv1835c	70 kDa	0.039	1.43	-	n/a
323	144	Rv1837c_glcB	Rv1837c_glcB	Rv1837c_glcB	80 kDa	< 0.0001	1.74	3640	n/f
176	145	Rv1871c_Rv1871c	Rv1871c_Rv1871c	Rv1871c_Rv1871c	15 kDa	0.007	3.93	-	n/a
3	146	Rv1872c_lldD2	Rv1872c_lldD2	Rv1872c_lldD2	45 kDa	< 0.0001	2.08	-	n/a
383	147	Rv1876_bfrA	Rv1876_bfrA	Rv1876_bfrA	18 kDa	0.03	3.42	3564	Unref. IMD
100	148	Rv1880c_cyp140	Rv1880c_cyp140	Rv1880c_cyp140	49 kDa	< 0.0001	2.62	681	Unref. IMD
867	149	Rv1882c_Rv1882c	Rv1882c_Rv1882c	Rv1882c_Rv1882c	30 kDa	0.033	1.82	-	n/a
87	150	Rv1908c_katG	Rv1908c_katG	Rv1908c_katG	81 kDa	< 0.0001	3.76	6384	n/f
121	151	Rv1919c_Rv1919c	Rv1919c_Rv1919c	Rv1919c_Rv1919c	17 kDa	0.00047	2.4	-	n/a
279	152	Rv1925_fadD31	Rv1925_fadD31	Rv1925_fadD31	66 kDa	0.0044	2.36	3465	n/f
665	153	Rv1929c_Rv1929c	Rv1929c_Rv1929c	Rv1929c_Rv1929c	24 kDa	0.03	1.51	703	n/f
418	154	Rv1977_Rv1977	Rv1977_Rv1977	Rv1977_Rv1977	38 kDa	0.022	2.94	3476	n/f
127	155	Rv1978_Rv1978	Rv1978_Rv1978	Rv1978_Rv1978	31 kDa	< 0.0001	1.9	6231	n/f
363	156	Rv1992c_ctpG	Rv1992c_ctpG	Rv1992c_ctpG	79 kDa	0.0016	2.59	-	n/a
504	157	Rv2037c_Rv2037c	Rv2037c_Rv2037c	Rv2037c_Rv2037c	35 kDa	0.026	1.9	-	n/a
90	158	Rv2047c_Rv2047c	Rv2047c_Rv2047c	Rv2047c_Rv2047c	91 kDa	< 0.0001	2.78	-	n/a
104	159	Rv2051c_ppm1	Rv2051c_ppm1	Rv2051c_ppm1	94 kDa	0.00042	1.13	-	n/a
243	160	Rv2054_Rv2054	Rv2054_Rv2054	Rv2054_Rv2054	25 kDa	< 0.0001	3.12	2444	IMD
405	161	Rv2061c_Rv2061c	Rv2061c_Rv2061c	Rv2061c_Rv2061c	15 kDa	0.0063	2.31	3863	Ref. IMD
421	162	Rv2101_helZ	Rv2101_helZ	Rv2101_helZ	112 kDa	0.026	1.84	-	n/a
297	163	Rv2109c_prcA	Rv2109c_prcA	Rv2109c_prcA	27 kDa	0.0021	4.17	3894	Unref. IMD
163	164	Rv2110c_prcB	Rv2110c_prcB	Rv2110c_prcB	30 kDa	0.0038	4.5	3895	Unref. IMD
439	165	Rv2118c_Rv2118c	Rv2118c_Rv2118c	Rv2118c_Rv2118c	30 kDa	0.022	3.47	3906	Unref. IMD
58	166	Rv2129c_Rv2129c	Rv2129c_Rv2129c	Rv2129c_Rv2129c	31 kDa	< 0.0001	2.38	4188	IMD
224	167	Rv2139_pyrD	Rv2139_pyrD	Rv2139_pyrD	38 kDa	< 0.0001	2.79	4198	IMD
184	168	Rv2159c_Rv2159c	Rv2159c_Rv2159c	Rv2159c_Rv2159c	36 kDa	0.016	1.66	-	n/a
43	169	Rv2187_fadD15	Rv2187_fadD15	Rv2187_fadD15	64 kDa	< 0.0001	2.81	4254	PM-CW
327	170	Rv2213_pepB	Rv2213_pepB	Rv2213_pepB	53 kDa	0.00011	1.25	4281	PM-CW
29	171	Rv2214c_ephD	Rv2214c_ephD	Rv2214c_ephD	64 kDa	< 0.0001	2.35	4280	IMD
255	172	Rv2216_Rv2216	Rv2216_Rv2216	Rv2216_Rv2216	32 kDa	0.0003	2.57	4284	Ref. IMD
2	173	Rv2220_glnA1	Rv2220_glnA1	Rv2220_glnA1	54 kDa	< 0.0001	3.55	4290	Unref. IMD
356	174	Rv2225_panB	Rv2225_panB	Rv2225_panB	29 kDa	0.016	2.45	4298	n/f
169	175	Rv2226_Rv2226	Rv2226_Rv2226	Rv2226_Rv2226	56 kDa	0.00022	2.08	4302	n/f
192	176	Rv2237_Rv2237	Rv2237_Rv2237	Rv2237_Rv2237	29 kDa	0.0011	1.63	3590 6722	Ref. IMD
154	177	Rv2241_aceE	Rv2241_aceE	Rv2241_aceE	100 kDa	0.00036	3.31	4323	PM-CW
427	178	Rv2245_kasA	Rv2245_kasA	Rv2245_kasA	43 kDa	0.019	1.66	4327	PM-CW
379	179	Rv2246_kasB	Rv2246_kasB	Rv2246_kasB	46 kDa	0.041	1.25	4328	PM-CW
643	180	Rv2247_accD6	Rv2247_accD6	Rv2247_accD6	50 kDa	0.019	1.59	4329	PM-CW
606	181	Rv2252_Rv2252	Rv2252_Rv2252	Rv2252_Rv2252	33 kDa	0.0038	1.3	4335	Ref. IMD
774	182	Rv2259_mscR	Rv2259_mscR	Rv2259_mscR	38 kDa	0.021	2.28	4340	PM-CW
57	183	Rv2284_lipM	Rv2284_lipM	Rv2284_lipM	47 kDa	< 0.0001	2.77	-	n/a
69	184	Rv2296_Rv2296	Rv2296_Rv2296	Rv2296_Rv2296	33 kDa	< 0.0001	1.73	-	n/a
49	185	Rv2298_Rv2298	Rv2298_Rv2298	Rv2298_Rv2298	35 kDa	< 0.0001	4.07	-	n/a
705	186	Rv2299c_htpG	Rv2299c_htpG	Rv2299c_htpG	73 kDa	0.00063	2.93	-	n/a
600	187	Rv2335_cysE	Rv2335_cysE	Rv2335_cysE	24 kDa	0.0041	2.4	-	n/a
617	188	Rv2373c_dnaJ2	Rv2373c_dnaJ2	Rv2373c_dnaJ2	40 kDa	0.029	1.21	4504	PM-CW
549	189	Rv2391_sirA	Rv2391_sirA	Rv2391_sirA	63 kDa	0.0047	3.3	4529	n/f
907	190	Rv2405_Rv2405	Rv2405_Rv2405	Rv2405_Rv2405	21 kDa	0.033	1.45	4558	n/f
320	191	Rv2418c_Rv2418c	Rv2418c_Rv2418c	Rv2418c_Rv2418c	27 kDa	0.0027	2.08	4578	IMD
123	192	Rv2449c_Rv2449c	Rv2449c_Rv2449c	Rv2449c_Rv2449c	44 kDa	< 0.0001	2.08	4632	Ref. IMD
567	193	Rv2467_pepN	Rv2467_pepN	Rv2467_pepN	94 kDa	0.013	1.87	4690	n/f
211	194	Rv2482c_plsB2	Rv2482c_plsB2	Rv2482c_plsB2	88 kDa	0.00026	1.86	4703	IMD
471	195	Rv2483c_plsC	Rv2483c_plsC	Rv2483c_plsC	62 kDa	0.017	1.2	4704	PM-CW
318	196	Rv2495c_bkdC	Rv2495c_bkdC	Rv2495c_bkdC	41 kDa	0.006	3.3	4710	n/f
216	197	Rv2502c_accD1	Rv2502c_accD1	Rv2502c_accD1	57 kDa	0.017	4	4717	n/f
7	198	Rv2524c_fas	Rv2524c_fas	Rv2524c_fas	326 kDa	< 0.0001	2.76	4757	PM-CW
1022	199	Rv2559c_Rv2559c	Rv2559c_Rv2559c	Rv2559c_Rv2559c	47 kDa	0.05	2.04	3021	n/f
384	200	Rv2574_Rv2574	Rv2574_Rv2574	Rv2574_Rv2574	19 kDa	0.0015	2.16	3001	n/f
358	201	Rv2581c_Rv2581c	Rv2581c_Rv2581c	Rv2581c_Rv2581c	24 kDa	< 0.0001	2.4	2975	n/f
443	202	Rv2622_Rv2622	Rv2622_Rv2622	Rv2622_Rv2622	30 kDa	0.00053	2.36	5310	Ref. IMD
581	203	Rv2682c_dxs1	Rv2682c_dxs1	Rv2682c_dxs1	68 kDa	0.00019	1.54	2776	IMD
113	204	Rv2715_Rv2715	Rv2715_Rv2715	Rv2715_Rv2715	37 kDa	< 0.0001	2.44	-	n/a
353	205	Rv2737c_recA	Rv2737c_recA	Rv2737c_recA	85 kDa	0.006	2.37	-	n/a
328	206	Rv2740_ephG	Rv2740_ephG	Rv2740_ephG	17 kDa	0.0033	2.62	2698	Ref. IMD
12	207	Rv2744c_35kd_ag	Rv2744c_35kd_ag	Rv2744c_35kd_ag	29 kDa	< 0.0001	3.6	2695	IMD
161	208	Rv2751_Rv2751	Rv2751_Rv2751	Rv2751_Rv2751	34 kDa	0.00077	2.46	1501	n/f
489	209	Rv2780_ald	Rv2780_ald	Rv2780_ald	39 kDa	0.015	2	2659	n/f
15	210	Rv2783c_gpsI	Rv2783c_gpsI	Rv2783c_gpsI	80 kDa	< 0.0001	3.92	2656	Unref. IMD
289	211	Rv2785c_rpsO	Rv2785c_rpsO	Rv2785c_rpsO	10 kDa	0.00018	5.16	2654	Ref. IMD
138	212	Rv2839c_infB	Rv2839c_infB	Rv2839c_infB	94 kDa	0.019	3.47	2628	Unref. IMD
733	213	Rv2854_Rv2854	Rv2854_Rv2854	Rv2854_Rv2854	38 kDa	0.017	2.47	2612	IMD
167	214	Rv2860c_glnA4	Rv2860c_glnA4	Rv2860c_glnA4	50 kDa	0.0059	4.79	2595	n/f
199	215	Rv2888c_amiC	Rv2888c_amiC	Rv2888c_amiC	51 kDa	0.00014	3.04	2521	Ref. IMD
59	216	Rv2890c_rpsB	Rv2890c_rpsB	Rv2890c_rpsB	31 kDa	0.0036	4.92	2519	n/f
274	217	Rv2909c_rpsP	Rv2909c_rpsP	Rv2909c_rpsP	17 kDa	0.0067	7.19	2435	n/f
124	218	Rv2931_ppsA	Rv2931_ppsA	Rv2931_ppsA	199 kDa	< 0.0001	1.38	-	n/a
203	219	Rv2935_ppsE	Rv2935_ppsE	Rv2935_ppsE	159 kDa	0.00022	2.95	-	n/a
51	220	Rv2940c_mas	Rv2940c_mas	Rv2940c_mas	224 kDa	< 0.0001	2.93	-	n/a
17	221	Rv2951c_Rv2951c	Rv2951c_Rv2951c	Rv2951c_Rv2951c	41 kDa	< 0.0001	3.07	-	n/a
187	222	Rv2952_Rv2952	Rv2952_Rv2952	Rv2952_Rv2952	31 kDa	< 0.0001	2.99	393	n/f
50	223	Rv2953_Rv2953	Rv2953_Rv2953	Rv2953_Rv2953	45 kDa	< 0.0001	4.45	-	n/a
155	224	Rv2955c_Rv2955c	Rv2955c_Rv2955c	Rv2955c_Rv2955c	36 kDa	0.00053	1.96	-	n/a
235	225	Rv2959c_Rv2959c	Rv2959c_Rv2959c	Rv2959c_Rv2959c	28 kDa	< 0.0001	2.39	-	n/a
275	226	Rv2962c_Rv2962c	Rv2962c_Rv2962c	Rv2962c_Rv2962c	49 kDa	0.028	1.9	-	n/a
340	227	Rv2967c_pca	Rv2967c_pca	Rv2967c_pca	120 kDa	0.018	3.51	2412	PM-CW
77	228	Rv2970c_lipN	Rv2970c_lipN	Rv2970c_lipN	40 kDa	< 0.0001	2.77	2409	IMD
1052	229	Rv2995c_leuB	Rv2995c_leuB	Rv2995c_leuB	35 kDa	0.04	2.71	2379	n/f
359	230	Rv3028c_fixB	Rv3028c_fixB	Rv3028c_fixB	32 kDa	0.027	1.84	2352	PM-CW
678	231	Rv3029c_fixA	Rv3029c_fixA	Rv3029c_fixA	28 kDa	0.019	1.93	2351	PM-CW
321	232	Rv3034c_Rv3034c	Rv3034c_Rv3034c	Rv3034c_Rv3034c	33 kDa	0.0025	2	1055 2335	IMD
146	233	Rv3038c_Rv3038c	Rv3038c_Rv3038c	Rv3038c_Rv3038c	36 kDa	< 0.0001	2.7	1049 2329	Ref. IMD
890	234	Rv3045_adhC	Rv3045_adhC	Rv3045_adhC	37 kDa	0.0094	2.17	2317	n/f
173	235	Rv3049c_Rv3049c	Rv3049c_Rv3049c	Rv3049c_Rv3049c	59 kDa	0.012	1.74	1030 2310	Ref. IMD
343	236	Rv3057c_Rv3057c	Rv3057c_Rv3057c	Rv3057c_Rv3057c	31 kDa	0.0003	1.85	2291	IMD
687	237	Rv3059_cyp136	Rv3059_cyp136	Rv3059_cyp136	56 kDa	0.025	2.68	1009 2289	IMD
552	238	Rv3083_Rv3083	Rv3083_Rv3083	Rv3083_Rv3083	55 kDa	0.0042	2.43	-	n/a
88	239	Rv3091_Rv3091	Rv3091_Rv3091	Rv3091_Rv3091	62 kDa	< 0.0001	2.64	-	n/a
329	240	Rv3139_fadE24	Rv3139_fadE24	Rv3139_fadE24	50 kDa	0.00013	3.03	2081	Ref. IMD
313	241	Rv3140_fadE23	Rv3140_fadE23	Rv3140_fadE23	43 kDa	0.00052	2.5	2080	Ref. IMD
553	242	Rv3169_Rv3169	Rv3169_Rv3169	Rv3169_Rv3169	42 kDa	0.024	2.98	-	n/a
303	243	Rv3218_Rv3218	Rv3218_Rv3218	Rv3218_Rv3218	34 kDa	< 0.0001	2.7	1920	IMD
721	244	Rv3232c_ppk2	Rv3232c_ppk2	Rv3232c_ppk2	34 kDa	0.0047	1.81	-	n/a
73	245	Rv3240c_secA1	Rv3240c_secA1	Rv3240c_secA1	106 kDa	< 0.0001	2.48	1483	PM-CW
150	246	Rv3248c_sahH	Rv3248c_sahH	Rv3248c_sahH	54 kDa	< 0.0001	1.74	-	n/a
272	247	Rv3254_Rv3254	Rv3254_Rv3254	Rv3254_Rv3254	52 kDa	0.0031	1.7	1837	IMD
210	248	Rv3265c_wbbL1	Rv3265c_wbbL1	Rv3265c_wbbL1	33 kDa	0.00015	2.09	1826	IMD
10	249	Rv3270_ctpC	Rv3270_ctpC	Rv3270_ctpC	76 kDa	< 0.0001	3.28	6058	n/f
574	250	Rv3274c_fadE25	Rv3274c_fadE25	Rv3274c_fadE25	42 kDa	0.048	1.29	1821	n/f
24	251	Rv3280_accD5	Rv3280_accD5	Rv3280_accD5	59 kDa	< 0.0001	3.7	1813	Unref. IMD
622	252	Rv3281_accE5	Rv3281_accE5	Rv3281_accE5	19 kDa	0.025	6.72	-	n/a
6	253	Rv3285_accA3	Rv3285_accA3	Rv3285_accA3	64 kDa	< 0.0001	4.36	1807	n/f
39	254	Rv3302c_glpD2	Rv3302c_glpD2	Rv3302c_glpD2	63 kDa	< 0.0001	2.45	1736	IMD
122	255	Rv3409c_choD	Rv3409c_choD	Rv3409c_choD	63 kDa	< 0.0001	2.41	1604	IMD
174	256	Rv3411c_guaB2	Rv3411c_guaB2	Rv3411c_guaB2	55 kDa	0.00015	2.68	1602	n/f
134	257	Rv3442c_rpsI	Rv3442c_rpsI	Rv3442c_rpsI	16 kDa	0.0047	6.26	1557	n/f
13	258	Rv3443c_rplM	Rv3443c_rplM	Rv3443c_rplM	16 kDa	0.00087	7.8	1556	n/f
11	259	Rv3456c_rplQ	Rv3456c_rplQ	Rv3456c_rplQ	19 kDa	0.00012	5.84	1525	n/f
180	260	Rv3457c_rpoA	Rv3457c_rpoA	Rv3457c_rpoA	38 kDa	0.0012	2.36	1524	n/f
56	261	Rv3458c_rpsD	Rv3458c_rpsD	Rv3458c_rpsD	23 kDa	< 0.0001	5.73	1523	n/f
737	262	Rv3459c_rpsK	Rv3459c_rpsK	Rv3459c_rpsK	15 kDa	0.046	2.71	1522	n/f
594	263	Rv3487c_lipF	Rv3487c_lipF	Rv3487c_lipF	29 kDa	0.013	1.61	5271	n/f
835	264	Rv3509c_ilvX	Rv3509c_ilvX	Rv3509c_ilvX	52 kDa	0.043	2.13	4348	n/f
207	265	Rv3519_Rv3519	Rv3519_Rv3519	Rv3519_Rv3519	26 kDa	0.0036	1.94	5919	Ref. IMD
527	266	Rv3537_kstD	Rv3537_kstD	Rv3537_kstD	61 kDa	0.0022	1.67	5941	IMD
373	267	Rv3547_ddn	Rv3547_ddn	Rv3547_ddn	17 kDa	0.044	1.23	5998	n/f
290	268	Rv3596c_clpC1	Rv3596c_clpC1	Rv3596c_clpC1	94 kDa	0.0003	1.61	6091	PM-CW
454	269	Rv3616c_espA	Rv3616c_espA	Rv3616c_espA	40 kDa	0.0064	1.66	-	n/a
374	270	Rv3626c_Rv3626c	Rv3626c_Rv3626c	Rv3626c_Rv3626c	38 kDa	< 0.0001	2.48	6112	n/f
93	271	Rv3646c_topA	Rv3646c_topA	Rv3646c_topA	102 kDa	< 0.0001	3.42	6157	Unref. IMD
164	272	Rv3661_Rv3661	Rv3661_Rv3661	Rv3661_Rv3661	31 kDa	0.00047	2.42	6173	IMD
416	273	Rv3670_ephE	Rv3670_ephE	Rv3670_ephE	36 kDa	0.0014	2.2	6184	IMD
445	274	Rv3676_crp	Rv3676_crp	Rv3676_crp	25 kDa	0.0033	1.48	6189	PM-CW
98	275	Rv3680_Rv3680	Rv3680_Rv3680	Rv3680_Rv3680	41 kDa	< 0.0001	2.53	6195	n/f
62	276	Rv3683_Rv3683	Rv3683_Rv3683	Rv3683_Rv3683	34 kDa	0.0001	1.4	6202	IMD
348	277	Rv3685c_cyp137	Rv3685c_cyp137	Rv3685c_cyp137	52 kDa	0.014	1.66	-	n/a
528	278	Rv3713_cobQ2	Rv3713_cobQ2	Rv3713_cobQ2	24 kDa	0.027	2.32	6277	IMD
92	279	Rv3719_Rv3719	Rv3719_Rv3719	Rv3719_Rv3719	53 kDa	< 0.0001	2.36	6283	IMD
110	280	Rv3720_Rv3720	Rv3720_Rv3720	Rv3720_Rv3720	47 kDa	< 0.0001	4.21	6284	Unref. IMD
407	281	Rv3726_Rv3726	Rv3726_Rv3726	Rv3726_Rv3726	42 kDa	0.026	1.08	-	n/a
481	282	Rv3734c_tgs2	Rv3734c_tgs2	Rv3734c_tgs2	49 kDa	0.006	1.7	6322	n/f
314	283	Rv3774_echA21	Rv3774_echA21	Rv3774_echA21	29 kDa	0.0029	2.82	6353	n/f
116	284	Rv3775_lipE	Rv3775_lipE	Rv3775_lipE	45 kDa	0.016	1.15	6575	n/f
236	285	Rv3782_glfT1	Rv3782_glfT1	Rv3782_glfT1	34 kDa	0.0011	2.15	6367	IMD
82	286	Rv3790_dprE1	Rv3790_dprE1	Rv3790_dprE1	50 kDa	< 0.0001	2.29	6382	Ref. IMD
120	287	Rv3791_dprE2	Rv3791_dprE2	Rv3791_dprE2	27 kDa	0.00017	2.84	6385	IMD
52	288	Rv3799c_accD4	Rv3799c_accD4	Rv3799c_accD4	57 kDa	< 0.0001	3.31	6391	Unref. IMD
55	289	Rv3800c_pks13	Rv3800c_pks13	Rv3800c_pks13	186 kDa	< 0.0001	2.18	6392	PM-CW
64	290	Rv3801c_fadD32	Rv3801c_fadD32	Rv3801c_fadD32	69 kDa	< 0.0001	2.19	6393	PM-CW
22	291	Rv3808c_glfT2	Rv3808c_glfT2	Rv3808c_glfT2	72 kDa	< 0.0001	2.16	6403	IMD
448	292	Rv3815c_Rv3815c	Rv3815c_Rv3815c	Rv3815c_Rv3815c	28 kDa	0.021	1.25	6408	IMD
37	293	Rv3825c_pks2	Rv3825c_pks2	Rv3825c_pks2	226 kDa	< 0.0001	3.64	4727	n/f
151	294	Rv3854c_ethA	Rv3854c_ethA	Rv3854c_ethA	55 kDa	< 0.0001	2.88	6440	IMD
411	295	Rv3858c_gltD	Rv3858c_gltD	Rv3858c_gltD	53 kDa	0.0015	2.48	6458	n/f
61	296	Rv3859c_gltB	Rv3859c_gltB	Rv3859c_gltB	166 kDa	0.00056	2.25	6459	n/f
366	297	Rv3908_mutT4	Rv3908_mutT4	Rv3908_mutT4	27 kDa	0.0011	3.78	6927	n/f
790	298	Rv3922c_Rv3922c	Rv3922c_Rv3922c	Rv3922c_Rv3922c	13 kDa	0.028	2.12	-	n/a
Blue shaded ones are those found in IMD(IP) as well.									n/a = not applicable
									n/f = not found
									IMD = confirmed by refined proteomics
									Ref. IMD = found in refined proteomics only
									Unref. IMD = comparative porteomics only
									PM-CW = comparative proteomics

### Sheet: IMD (IP)
						iBAQ
#	Identified Proteins	Rv	MSMEG_	Molecular Weight	Fold change	IMD	Mock	UniProt Identification	M. smegmatis Proteome
1	GCN5-related N-acetyltransferase	133	4563	23 kDa	8.6	136710000	15832000	P96810	IMD
2	NAD-dependent dehydratase	139	6474	37 kDa	5.5	152010000	27391000	P96816	IMD
3	Possible esterase LipW	0217c	280	32 kDa	22	68485000	3167200	P96399	IMD
4	Conserved protein (Peptidase)	0293c	625	44 kDa	20	188000000	9633800	O53697	IMD
5	Conserved protein (Fructose-bisphosphate aldolase)	0365c	740	42 kDa	68	95968000	1420300	O06315	IMD
6	Probable lipoprotein aminopeptidase LpqL	418	806	52 kDa	INF	22135000	-1	P96264	IMD
7	Phosphatidylserine decarboxylase proenzyme	0437c	861	24 kDa	6.3	692320000	109710000	P9WHQ5	IMD
8	4-carboxymuconolactone decarboxylase	0464c	905	21 kDa	6.5	3281500000	505170000	O53749	IMD
9	Uncharacterized GMC-type oxidoreductase Rv0492c	0492c	5967	66 kDa	90	26821000	298340	P9WMV7	IMD
10	Uncharacterized protein Rv0525	525	970	22 kDa	7.4	1320400000	178770000	O06391	IMD
11	Demethylmenaquinone methyltransferase	558	1115	25 kDa	6.8	748170000	110670000	P9WFR3	IMD
12	Menaquinone reductase	0561c	1132	44 kDa	19	154500000	8176800	P9WNY9	IMD
13	FAD-dependent oxidoreductase	0565c	2038	55 kDa	9.6	193950000	20192000	O53762	IMD
14	Putative cytochrome P450 135B1	568	1213	51 kDa	6	84331000	14070000	P9WPM9	IMD
15	Probable lipase/esterase LipG	0646c	1352	33 kDa	12	644780000	53554000	P96935	IMD
16	Putative mycofactocin system heme/flavin oxidoreductase MftD	694	1424	42 kDa	22	1109300000	51438000	P9WND7	IMD
17	30S ribosomal protein S17	710	1445	15 kDa	16	133260000	8116300	P9WH51	IMD
18	Possible protease IV SppA (Endopeptidase IV) (Signal peptide peptidase)	724	1476	66 kDa	73	234020000	3203200	P95072	IMD
19	Uncharacterized protein Rv0885	885	5682	40 kDa	INF	47392000	-1	P9WKQ5	IMD
20	Uncharacterized protein Rv0906	906	5638	41 kDa	12	708880000	58737000	P9WKP3	IMD
21	Uncharacterized protein Rv0968	968	6059	10 kDa	7.3	826340000	112900000	P9WKL9	IMD
22	3 beta-hydroxysteroid dehydrogenase/Delta 5-->4-isomerase	1106c	5228	41 kDa	5.2	861110000	165410000	P9WQP7	IMD
23	Probable epoxide hydrolase EphC (Epoxide hydratase)	1124	1998	35 kDa	6	295450000	48838000	O06576	IMD
24	Putative cytochrome P450 136	3059	2289	56 kDa	6.9	18401000	2666800	P9WPM7	IMD
25	Probable acyl-CoA dehydrogenase FadE24	3139	2081	50 kDa	9.3	106020000	11350000	P95187	IMD
26	Probable O-methyltransferase Omt	1153c	5173	31 kDa	5.7	48487000	8480400	O06551	IMD
27	Probable acyl-CoA dehydrogenase FadE23	3140	2080	43 kDa	6.9	103140000	15030000	P95186	IMD
28	Conserved protein (Hydrolase)	1215c	5283	63 kDa	14	333770000	24017000	O05316	IMD
29	Conserved protein	3218	1920	34 kDa	9.4	588810000	62802000	O05848	IMD
30	Membrane protein	1249c	5048	28 kDa	5.1	232050000	45411000	O50464	IMD
31	Uncharacterized protein Rv3254	3254	1837	52 kDa	7.8	45538000	5805600	O05897	IMD
32	F420H(2)-dependent quinone reductase Rv1261c (Fqr)	1261c	5030	17 kDa	10	864010000	83458000	P9WP13	IMD
33	Conserved protein	3438	1567	29 kDa	5.9	461430000	77946000	I6X7B3	IMD
34	Probable esterase LipO	1426c	302	46 kDa	6.4	303680000	47537000	O06832	IMD
35	Conserved protein	1489	3156	12 kDa	5.2	2353000000	449450000	L7N692	IMD
36	Acetoacetate decarboxylase	3519	5919	26 kDa	11	489380000	43250000	O53564	IMD
37	Adenylate cyclase (ATP pyrophosphate-lyase)	1647	3780	34 kDa	7.2	323550000	44903000	P94982	IMD
38	Alpha/beta hydrolase (Possible epoxide hydrolase EphE	3670	6184	36 kDa	21	150020000	7071600	I6YCQ4	IMD
39	Thiamine pyrophosphokinase	1697	3748	42 kDa	14	56680000	3998000	O33198	IMD
40	Conserved protein (Metallophosphoesterase)	3683	6202	34 kDa	5.1	1371700000	266390000	I6X827	IMD
41	Putative succinate-semialdehyde dehydrogenase	1731	5912	55 kDa	7.6	1476300000	194490000	P9WNX7	IMD
42	Possible ligase (UDP-N-acetylmuramyl peptide synthase)	3712	6276	43 kDa	8.3	87057000	10542000	I6Y4C7	IMD
43	Conserved protein (FAD-linked oxidase)	3719	6283	53 kDa	5.2	219480000	42198000	O69686	IMD
44	Probable short-chain type dehydrogenase	1865c	771	30 kDa	5.5	75555000	13846000	P95150	IMD
45	Galactofuranosyltransferase GlfT1	3782	6367	34 kDa	9.7	256370000	26447000	P9WMX3	IMD
46	Uncharacterized oxidoreductase Rv2073c	2073c	3879	26 kDa	5.3	140860000	26733000	P9WGR3	IMD
47	Decaprenylphosphoryl-beta-D-ribose oxidase	3790	6382	50 kDa	5.9	1173800000	199400000	P9WJF1	IMD
48	Short-chain dehydrogenase	2129c	4188	31 kDa	6	1929200000	323530000	O33263	IMD
49	Dihydroorotate dehydrogenase (quinone) PyrD	2139	4198	38 kDa	250	10634000000	42889000	P9WHL1	IMD
50	Decaprenylphosphoryl-2-keto-beta-D-erythro-pentose reductase	3791	6385	27 kDa	6.6	3699900000	559030000	P9WGS9	IMD
51	1-acylglycerol-3-phosphate O-acyltransferase	2182c	4248	27 kDa	12	562950000	45292000	O53516	IMD
52	GDP-mannose-dependent alpha-(1-6)-phosphatidylinositol monomannoside mannosyltransferase	2188c	4253	41 kDa	12	26877000	2161900	P9WMZ3	IMD
53	Probable oxidoreductase EphD	2214c	4280	64 kDa	5.4	1779700000	329780000	P9WGS3	IMD
54	Uncharacterized protein Rv2237	2237	3590 6722	29 kDa	14	402100000	27902000	P9WLH1	IMD
55	Meromycolate extension acyl carrier protein (ACP)	2244	4326	12 kDa	31	2311100000	75622000	P9WQF3	IMD
56	Putative trans-acting enoyl reductase Rv2449c	2449c	4632	44 kDa	8.7	514350000	59228000	O53176	IMD
57	1-deoxy-D-xylulose-5-phosphate synthase	2682c	2776	68 kDa	7.5	57452000	7678200	P9WNS3	IMD
58	Epoxide hydrolase EphG	2740	2698	17 kDa	6.1	3166100000	521630000	O33283	IMD
59	35 kDa protein	2744c	2695	29 kDa	14	7927500000	563860000	P9WHP5	IMD
60	Uncharacterized protein	2854	2612	38 kDa	14	70688000	5154700	O05805	IMD
61	Uncharacterized protein	2862c	2585	21 kDa	INF	63864000	-1	I6Y1W7	IMD
62	Putative amidase AmiC	2888c	2521	51 kDa	5.6	255610000	46010000	P9WQ95	IMD
63	Possible conserved membrane or secreted protein	2969c	2410	27 kDa	38	13237000	350430	O33272	IMD
64	Probable lipase/esterase LipN	2970c	2409	40 kDa	13	1395900000	103600000	P95125	IMD
65	4-hydroxyacetophenone monooxygenase	3049c	2310	59 kDa	5.9	162540000	27767000	I6Y2E2	IMD
66	Probable short chain alcohol dehydrogenase/reductase	3057c	1011 2291	31 kDa	12	196270000	16703000	I6YB11	IMD
67	Glycerol-3-phosphate dehydrogenase 2	3302c	1736	63 kDa	8.3	812360000	97493000	P9WN79	IMD
68	Cholesterol oxidase	3409c	1604	63 kDa	8.8	411580000	46783000	P9WMV9	IMD
69	Conserved protein (Polyketide cyclase)	3718c	6282	16 kDa	24	686070000	28511000	I6XI16	IMD
70	Putative decaprenylphosphoryl-5-phosphoribose phosphatase Rv3807c	3807c	6402	17 kDa	5.3	660790000	125730000	P9WI53	IMD
71	Galactofuranosyltransferase GlfT2	3808c	6403	72 kDa	6.3	1400100000	222000000	O53585	IMD
72	Acyltransferase (Possible acyltransferase)	3815c	6408	28 kDa	14	199780000	13817000	O07808	IMD
73	FAD-containing monooxygenase EthA	3854c	6440	55 kDa	6	509540000	84876000	P9WNF9	IMD
74	Epoxide hydrolase phF	134	-	34 kDa	6.2	140520000	22781000	P96811	n/a
75	Alanine-phosphoribitol ligase	303	-	33 kDa	14	168600000	11907000	O07230	n/a
76	LuxR family transcriptional regulator	386	-	117 kDa	INF	4997300	0	O53720	n/a
77	Elongation factor G (EF-G)	684	-	77 kDa	7.4	42223000	5734800	P9WNM7	n/a
78	Probable acyl-CoA dehydrogenase FadE10	873	-	71 kDa	18	566820000	31928000	P9WQF7	n/a
79	Uncharacterized monooxygenase Rv0892	892	-	55 kDa	25	45630000	1843000	P9WNG1	n/a
80	Oxidoreductase	1050	-	32 kDa	9.4	249420000	26411000	O53398	n/a
81	Alpha/beta hydrolase	1192	-	30 kDa	8	2203000000	274930000	O05294	n/a
82	Putative amidase AmiB2	1263	-	49 kDa	17	379840000	22432000	P9WQ97	n/a
83	Uncharacterized GMC-type oxidoreductase Rv1279	1279	-	57 kDa	92	47635000	518390	P9WMV5	n/a
84	Putative diacylated glycolipid transporter LprF	1368	-	27 kDa	28	186650000	6549100	P9WK47	n/a
85	Methyltransferase	1523	-	38 kDa	21	137680000	6715900	Q50584	n/a
86	Uncharacterized protein	1535	-	8 kDa	INF	377000000	-1	O06180	n/a
87	Prolipoprotein diacylglyceryl transferase	1614	-	50 kDa	13	27038000	2151800	P9WK93	n/a
88	Alanine racemase	1769	-	45 kDa	5.6	439020000	77795000	O06802	n/a
89	Conserved protein	1770	-	46 kDa	5.6	1731500000	310450000	O06803	n/a
90	L-gulono-1,4-lactone dehydrogenase	1771	-	48 kDa	8.7	2485500000	286410000	P9WIT3	n/a
91	Uncharacterized protein	1927	-	29 kDa	56	101300000	1803500	P95287	n/a
92	Helicase HelZ	2101	-	112 kDa	6	23616000	3965400	I6YCF3	n/a
93	Probable esterase LipM	2284	-	47 kDa	6.3	2099100000	335600000	Q50681	n/a
94	Haloalkane dehalogenase 1	2296	-	33 kDa	8.9	2870900000	322860000	P9WMS3	n/a
95	Uncharacterized oxidoreductase Rv2298	2298	-	35 kDa	5.3	4366200000	828000000	P9WQA7	n/a
96	Serine acetyltransferase (SAT)	2335	-	24 kDa	12	138110000	11946000	P95231	n/a
97	Uncharacterized ABC transporter permease Rv2563	2563	-	36 kDa	6.3	29713000	4704100	P9WG15	n/a
98	Uncharacterized NTE family protein Rv2565	2565	-	62 kDa	5.4	35723000	6676300	P9WIY7	n/a
99	Long-chain-fatty-acid--AMP ligase FadD26	2930	-	63 kDa	INF	9956400	-1	P9WQ43	n/a
100	Phthiocerol synthesis polyketide synthase type I PpsA	2931	-	199 kDa	11	23750000	2150400	P9WQE7	n/a
101	Phthiocerol synthesis polyketide synthase type I PpsB	2932	-	162 kDa	INF	10306000	0	P9WQE5	n/a
102	Phthiocerol synthesis polyketide synthase type I PpsC	2933	-	231 kDa	INF	19822000	-1	P96202	n/a
103	Phthiocerol synthesis polyketide synthase type I PpsD	2934	-	193 kDa	INF	50380000	0	P9WQE3	n/a
104	Phthiocerol synthesis polyketide synthase type I PpsE	2935	-	159 kDa	120	97103000	820400	P9WQE1	n/a
105	Trans-acting enoyl reductase	2953	-	45 kDa	11	1199900000	108330000	P9WGV5	n/a
106	PGL/p-HBAD biosynthesis glycosyltransferase Rv2957	2957	-	31 kDa	INF	110280000	-1	P9WMX7	n/a
107	Putative FAD-containing monooxygenase MymA	3083	-	55 kDa	12	50559000	4122900	P9WNF7	n/a
108	Putative acetyl-hydrolase LipR	3084	-	33 kDa	30	245660000	8066800	P9WK85	n/a
109	Conserved protein	3091	-	62 kDa	10	540680000	54036000	I6YB49	n/a
110	Conserved protein	3269	-	10 kDa	5	26272000000	5302500000	P96874	n/a
111	Probable transmembrane carbonic anhydrase	3273	-	81 kDa	16	26596000	1614000	P96878	n/a
112	ESX-1 secretion-associated protein EspE	3864	-	42 kDa	11	25521000	2288600	P9WJD3	n/a
113	Probable membrane NADH dehydrogenase NdhA	0392c	-	50 kDa	110	62376000	568000	P95200	n/a
114	Possible metal cation transporting P-type ATPase CtpH	0425c	-	160 kDa	5.6	24589000	4374400	P96271	n/a
115	Uncharacterized protein Rv0493c	0493c	-	35 kDa	INF	72458000	-1	P9WKU7	n/a
116	Conserved protein (Peptidase)	0523c	-	15 kDa	6.2	732740000	118640000	O06389	n/a
117	Neutral ceramidase (N-CDase)	0669c	-	69 kDa	13	314240000	25069000	O06769	n/a
118	Putative HTH-type transcriptional regulator Rv0890c	0890c	-	94 kDa	8.7	2848000	326420	P9WMG1	n/a
119	Conserved protein (Transcriptional regulator)	1194c	-	46 kDa	7.8	65778000	8461500	O05296	n/a
120	Probable monoxygenase	1393c	-	55 kDa	13	54766000	4130900	P71662	n/a
121	Uncharacterized protein	1439c	-	16 kDa	7.3	157780000	21519000	O06820	n/a
122	Uncharacterized protein	1443c	-	18 kDa	6.8	922010000	135180000	O06816	n/a
123	Uncharacterized glycosyltransferase Rv1514c	1514c	-	29 kDa	12	64750000	5305300	P9WMX9	n/a
124	Membrane protein	1779c	-	64 kDa	INF	46908000	0	O53930	n/a
125	Haloalkane dehalogenase 2	1833c	-	32 kDa	5.9	177990000	30144000	P9WMS1	n/a
126	Putative serine esterase Rv1835c	1835c	-	70 kDa	21	7039100	336950	P9WIQ9	n/a
127	Probable short-chain type dehydrogenase/reductase	1882c	-	30 kDa	7.6	114610000	15006000	O07749	n/a
128	Conserved protein (Polyketide cyclase)	1919c	-	17 kDa	5.7	6237500000	1096400000	O53961	n/a
129	Conserved transmembrane protein	2037c	-	35 kDa	16	61161000	3843600	L0TB61	n/a
130	Ambler class A beta-lactamase	2068c	-	33 kDa	120	39869000	339810	P9WKD3	n/a
131	Uncharacterized protein	2337c	-	41 kDa	INF	28039000	-1	P95233	n/a
132	Possible alanine rich transferase	2739c	-	40 kDa	6.6	89268000	13544000	O33282	n/a
133	Polyketide synthase (Probable multifunctional mycocerosic acid synthase membrane-associated Mas)	2940c	-	224 kDa	7.4	93416000	12684000	I6Y231	n/a
134	Putative phthiocerol dimycocerosate transporter LppX	2945c	-	24 kDa	1200	133920000	111110	P9WK65	n/a
135	Phthiodiolone/phenolphthiodiolone dimycocerosates ketoreductase	2951c	-	41 kDa	6.5	3273900000	506340000	P9WIB7	n/a
136	Conserved protein (Methyltransferase)	2955c	-	36 kDa	7.4	1473900000	200490000	P95137	n/a
137	Rhamnosyl O-methyltransferase	2959c	-	28 kDa	12	679330000	54699000	P9WIM5	n/a
138	Alpha/beta hydrolase	3312c	-	34 kDa	INF	25818000	-1	O53363	n/a
139	Putative cytochrome P450 137	3685c	-	52 kDa	15	50722000	3476700	P9WPM5	n/a
140	Putative membrane protein insertion efficiency factor	3922c	-	13 kDa	6.8	155540000	22963000	P9WFL9	n/a
141	NAD(P) transhydrogenase subunit alpha	155	152	38 kDa	6.2	18869000	3051700	P96832	n/f
142	ESX-3 secretion system protein EccA3	282	615	68 kDa	12	184810000	16010000	P9WPI3	n/f
143	Uncharacterized protein Rv0501	501	946	41 kDa	8.5	51028000	5973700	P9WKT3	n/f
144	Geranylgeranyl pyrophosphate synthase	562	1133	36 kDa	INF	15899000	-1	O06428	n/f
145	30S ribosomal protein S19	705	1440	11 kDa	5.6	1873400000	336820000	P9WH45	n/f
146	ATP-dependent DNA helicase UvrD1	949	5534	85 kDa	16	4955900	317700	P9WMQ1	n/f
147	Proline-rich antigen homolog	1078	5266	25 kDa	8.9	802980000	89813000	P9WIM7	n/f
148	Alpha/beta hydrolase	1191	3508	33 kDa	10	230270000	22561000	O05293	n/f
149	Uncharacterized protein Rv1265	1265	5010	25 kDa	8.8	155700000	17781000	P9WM49	n/f
150	Bifunctional enzyme CysN/CysC	1286	4978	68 kDa	14	14322000	1045000	P9WNM5	n/f
151	Riboflavin biosynthesis protein RibD	1409	3067	35 kDa	8.9	14270000	1601200	P9WPH1	n/f
152	Uncharacterized protein	1742	6830	28 kDa	INF	51031000	-1	O33271	n/f
153	CinA-like protein	1901	3512	46 kDa	6.7	34943000	5193200	P9WPE3	n/f
154	Conserved protein (Zn-dependent protease)	1977	3476	38 kDa	5.8	175440000	30318000	O53978	n/f
155	Conserved protein (Methyltransferase type 11)	1978	6231	31 kDa	6.3	1060400000	168710000	O53979	n/f
156	Putative asparagine synthetase	2201	4269	72 kDa	7.6	19949000	2642200	P9WN33	n/f
157	3-methyl-2-oxobutanoate hydroxymethyltransferase	2225	4298	29 kDa	INF	177020000	-1	P9WIL7	n/f
158	Uncharacterized protein Rv2226	2226	4302	56 kDa	18	225790000	12742000	P9WLH9	n/f
159	Alkyl hydroperoxide reductase AhpD	2429	4890	19 kDa	11	337530000	31937000	P9WQB5	n/f
160	Uncharacterized ABC transporter ATP-binding protein Rv2564	2564	1614	35 kDa	13	72581000	5557900	P9WQI5	n/f
161	Uncharacterized protein Rv2574	2574	3001	19 kDa	15	316950000	21169000	P9WL87	n/f
162	Probable soluble pyridine nucleotide transhydrogenase (STH)	2713	2748	51 kDa	INF	17077000	0	P9WHH5	n/f
163	Uncharacterized protein	3651	6163	38 kDa	16	79705000	4999300	I6YCP0	n/f
164	Probable lipase LipE	3775	6575	45 kDa	6.5	362900000	55512000	P72041	n/f
165	Uncharacterized protein Rv0048c	0048c	6902	31 kDa	18	167210000	9060200	P9WM87	n/f
166	Oxidoreductase	0077c	6763	30 kDa	9.9	211840000	21353000	O53622	n/f
167	2,3,4,5-tetrahydropyridine-2,6-dicarboxylate N-succinyltransferase	1201c	5104	33 kDa	7.7	59279000	7731200	P9WP21	n/f
168	Iron-sulfur cluster carrier protein	1229c	5068	41 kDa	38	20464000	541020	P9WJN7	n/f
169	Glycerol acyltransferase	1428c	305	30 kDa	5.2	69964000	13395000	O06830	n/f
170	Probable inactive lipase Rv1592c	1592c	3197	48 kDa	INF	68270000	-1	P9WK89	n/f
171	Conserved protein (NUDIX hydrolase)	1593c	3198	26 kDa	9.6	362230000	37914000	O06597	n/f
172	Uncharacterized protein	1929c	703	24 kDa	13	54640000	4092300	P95285	n/f
173	Conserved protein (Transporter)	2042c	3684	29 kDa	14	162470000	11738000	O53486	n/f
174	3'-phosphoadenosine 5'-phosphate phosphatase (PAP phosphatase)	2131c	4190	28 kDa	59	31741000	540930	P9WKJ1	n/f
175	UDP-N-acetylmuramoyl-L-alanyl-D-glutamate--2,6-diaminopimelate ligase	2158c	4232	55 kDa	6	16687000	2792400	P9WJL3	n/f
176	Glycerol-3-phosphate dehydrogenase 1	2249c	4332	54 kDa	INF	35510000	-1	P9WN81	n/f
177	Elongation factor 4 (EF-4)	2404c	4556	72 kDa	9.7	23810000	2451700	P9WK97	n/f
178	Dihydrolipoyllysine-residue acyltransferase component of branched-chain alpha-ketoacid dehydrogenase complex	2495c	4710	41 kDa	5	161670000	32079000	O06159	n/f
179	Chorismate synthase (CS)	2540c	3030	42 kDa	6.3	28723000	4529500	P9WPY1	n/f
180	Uncharacterized protein Rv2581c	2581c	2975	24 kDa	8.1	363850000	44698000	P9WMW3	n/f
181	Hydroxylase	3094c	198	40 kDa	INF	20434000	-1	O05773	n/f
182	Conserved hypothetical alanine and leucine rich protein (Oxidoreductase)	3603c	6098	31 kDa	INF	386210000	-1	O06279	n/f
183	Penicillin-binding protein 1A (PBP-1A)	50	6900	71 kDa	20	31386000	1534800	P71707	PM-CW
184	ESX-3 secretion system ATPase EccB3	283	616	56 kDa	6	10248000	1711700	P9WNR3	PM-CW
185	Isoniazid-induced protein IniA	342	695	70 kDa	8.7	238340000	27430000	P9WJ99	PM-CW
186	Chaperone protein DnaK (HSP70)	350	709	67 kDa	7.5	25595000	3409500	P9WMJ9	PM-CW
187	Chaperone protein DnaJ 1	352	711	41 kDa	7.1	109310000	15504000	P9WNV9	PM-CW
188	Glutamate-1-semialdehyde 2,1-aminomutase (GSA)	524	969	48 kDa	14	31557000	2311600	P9WMN9	PM-CW
189	Cysteine desulfurase	1463	3124	29 kDa	9.2	45947000	5002200	O53154	PM-CW
190	Uncharacterized protein Rv1488	1488	3155	41 kDa	5.2	441860000	85301000	P9WPR9	PM-CW
191	DNA polymerase I (POL I)	1629	3839	98 kDa	5	40408000	8124000	P9WNU5	PM-CW
192	ABC transporter ATP-binding/permease protein Rv1747	1747	1642	92 kDa	20	43094000	2143000	O65934	PM-CW
193	Dihydrolipoyllysine-residue acetyltransferase component of pyruvate dehydrogenase complex	2215	4283	57 kDa	6.2	68315000	10957000	P9WIS7	PM-CW
194	UPF0603 protein Rv2345	2345	4484	70 kDa	9	212540000	23566000	P9WFJ5	PM-CW
195	Putative lipoprotein LpqE	3584	6078	19 kDa	7.7	143530000	18716000	P9WK63	PM-CW
196	Acetyl-coenzyme A synthetase (AcCoA synthetase)	3667	6179	71 kDa	5	13939000	2789000	P9WQD1	PM-CW
197	Probable succinate dehydrogenase [iron-sulfur subunit]	0248c	418	71 kDa	8.3	21193000	2538800	O53670	PM-CW
198	Probable iron-sulfur-binding reductase	0338c	690	95 kDa	9.2	8045400	873780	O33268	PM-CW
199	Possible conserved secreted protein	0383c	736	32 kDa	17	80737000	4702400	O53718	PM-CW
200	Uncharacterized protein Rv1109c	1109c	5225	23 kDa	12	145920000	11756000	P9WM59	PM-CW
201	Acetoin dehydrogenase	1245c	5053	29 kDa	6.3	1673400000	265280000	O50460	PM-CW
202	Anthranilate phosphoribosyltransferase	2192c	4258	38 kDa	44	34359000	783040	P9WFX5	PM-CW
203	Energy-dependent translational throttle protein EttA	2477c	4700	62 kDa	5.8	48563000	8325900	P9WQK3	PM-CW
204	Possible conserved transmembrane alanine and glycine rich protein	2721c	2739	72 kDa	9.1	187040000	20534000	I6XF52	PM-CW
205	Possible conserved transmembrane alanine rich protein	2743c	2696	29 kDa	16	133820000	8187300	I6YA50	PM-CW
206	UPF0182 protein Rv3193c	3193c	1959	107 kDa	INF	16108000	-1	P9WFL3	PM-CW
207	Conserved protein	3627c	6113	47 kDa	INF	42198000	-1	O06380	PM-CW
208	DNA polymerase III subunit gamma/tau	3721c	6285	62 kDa	12	135740000	11535000	P9WNT9	PM-CW
209	Polyketide synthase Pks13	3800c	6392	186 kDa	6.5	174860000	26966000	I6X8D2	PM-CW
210	Putative methyltransferase Rv1407	1407	3065	48 kDa	5.2	103940000	19892000	P9WGX3	Unref. IMD
211	Uncharacterized RNA pseudouridine synthase Rv1711	1711	3740	28 kDa	INF	28567000	-1	P9WHQ1	Unref. IMD
212	3-ketoacyl-ACP reductase	0242c	372	47 kDa	7.5	773180000	103460000	I6Y778	Unref. IMD
213	Probable helicase HelY	2092c	3885	100 kDa	6.6	5373600	808070	P9WMR1	Unref. IMD
214	Decaprenyl diphosphate synthase (DecaPP)	2361c	4490	34 kDa	6.2	94295000	15120000	P9WFF7	Unref. IMD
215	Conserved protein	2410c	4569	36 kDa	16	19842000	1247800	P71733	Unref. IMD
	Blue shaded ones are those found in the IMD in the comparative proteomics as well.								n/a = not applicable
									n/f = not found
									IMD = confirmed by refined proteomics
									Unref. IMD = comparative porteomics only
									PM-CW = comparative proteomics
